# Karyotype evolution of angel insects (Zoraptera)

**DOI:** 10.64898/2026.06.04.730103

**Authors:** Marek Jankásek, Ivona Kočárková, Petr Kočárek, František Št’áhlavský

**Affiliations:** Department of Zoology, Charles University, Viničná 7, 128 00 Prague, Czech Republic; Department of Biology and Ecology, University of Ostrava, 30. dubna 22, 701 03 Ostrava, Czech Republic

**Keywords:** Zoraptera, Polyneoptera, phylogeny, karyotype evolution, sex chromosomes

## Abstract

Our study provides the first comprehensive karyotype evolution analysis of the insect order Zoraptera. We present karyotypic descriptions of seven species across two families: Zorotypidae (*Usazoros hubbardi* and two *Zorotypus* spp.) and Spiralizoridae (*Centrozoros gurneyi*, *Spiralizoros magnicaudelli*, and two *Spiralizorose* spp.). These results facilitate a critical evaluation of existing cytogenetic knowledge in Zoraptera and the evolution of karyotypic traits across Polyneoptera. Most notably, we refute the presence of holocentric chromosomes in Zoraptera. Also, we show that the XY sex chromosome system is prevalent and likely ancestral within the order. Furthermore, by integrating the chromosome numbers of the studied species with a dated molecular phylogeny of Zoraptera, we provide the first estimation of the mode of chromosome number evolution for this group. Finally, standard karyotypic features (2n, chromosome morphology, and size) and the distribution of 18S rDNA and (TTAGG) telomeric motif clusters—detected by fluorescence in situ hybridization—reveal highly differentiated karyotypes and genomic structures. This genetic diversity contrasts sharply with the recognized morphological uniformity of Zoraptera.
