## Supplementary material for "Karyotype evolution of angel insects (Zoraptera)": Table S1

### Sheet: Material
			Table S1: List of species used in the time-calibrated phylogenetic study and cytogenetic analyses. GenBank accession numbers shown in bold were acquired in this study. 2n♂ - male diploid chromosome number, 2n♀ - female diploid chromosome number.
			SPECIES	2n♂	2n♀	CYTOGENETIC MATERIAL LOCALITY	DNA IZOLATE LOCALITY	DNA MATERIAL ORIGIN REFERENCE	DNA ISOLATE	12S rRNA	16S rRNA	18S rRNA	28S rRNA	COI	H3
	Zoraptera	Spiralizoridae	Brazilozoros huxleyi			(Jankásek et al., 2024)	French Guiana: Roura	(Kočárková et al., in press; Kočárek & Horká, 2023a)	93Z	PQ675716	OP562642	OP558031	PQ675732	PQ671898	PQ619119
			Brazilozoros kukalovae	43	44	(Jankásek et al., 2024)	French Guiana: Montagne des Signes	(Kočárková et al., in press; Kočárek & Horká, 2023a)	94Z	PQ675717	OP562643	OP558030	PQ675731	PQ671899	LC477127
			Centrozoros hamiltoni				Ecuador: Tungurahua prov., Rio Negro env.	(Kočárková et al., in press)	95Z	PQ675715	PQ675747	PQ675740	PQ675729	PQ671900	PQ602461
			Centrozoros gurneyi		36	Panama, Lagunas de Volcán, 8°45'48.404"N, 82°40'41.563"W	Costa Rica	(Kočárková et al., in press; Kočárek et al., 2020; Kočárek & Horká, 2023b)	43Z	PQ675714	MN790584	ON807045	PQ675730	MN790619	N/A
			Latinozoros cacaoensis	36	36	(Jankásek et al., 2024)	French Guiana: Correze	(Kočárková et al., in press; Kočárek et al., 2020; Kočárek & Horká, 2023b)	48Z	PQ675718	ON722349	ON807044	PQ675736	MN790620	ON811693
			Latinozoros gimmeli				Dominican Republic: Baharona Prov.	(Kočárková et al., in press; Kočárek et al., 2020; Kočárek & Horká, 2023b)	41Z	PQ675719	ON722348	ON807043	PQ675737	MN790621	ON811692
			Scapulizoros novobritannicus				Papua New Guinea	(Terry & Whiting, 2005; Matsumura et al., 2020)	BYU_ZO002; YK16	EF623440	EF623273	AY521891	AY521824	N/A	LC477123
			Spiralizoros caudelli				Malaysia: Pahang	(Kočárková et al., in press; Kočárek et al., 2020)	44Z	PQ675709	MN790585	PQ675743	PQ675735	MN790624	N/A
			Spiralizoros cervicornis				Brunei: Ulu Temburong	(Kočárková et al., in press; Kočárek et al., 2020; Kočárek & Horká, 2023b)	1Z	PQ675708	MN790588	ON807046	PQ675726	MN790626	ON811694
			Spiralizoros magnicaudelli		44	Malaysia: Brinchang Mt., 4°27'33.742"N, 101°23'22.656"E	Malaysia: Brinchang Mt.	(Kočárková et al., in press)	65Z	PQ675711	PQ675748	PQ675745	PQ675733	PQ671901	N/A
			Spiralizoros sp.		40	Malaysia: Brinchang Mt., 4°27'33.742"N, 101°23'22.656"E	Malaysia: Brinchang Mt., 4°27'33.742"N, 101°23'22.656"E	THIS STUDY	ZOR73	N/A	XXX	XXX	XXX	XXX	N/A
			Spiralizoros sp.3	42		Brunei: Ulu Temburong, 4°33.57282' N, 115°8.98795' E	Brunei: Ulu Temburong	(Kočárková et al., in press; Kočárek et al., 2020)	13Z	PQ675712	MN790589	PQ675741	PQ675727	MN790623	PQ602462
			Spiralizoros sp.4				Malaysia: Sabah	(Kočárková et al., in press; Kočárek et al., 2020)	8Z	PQ675713	MN790587	PQ675742	PQ675728	MN790625	PQ602463
			Spiralizoros sp.5				Malaysia: Sabah	(Kočárková et al., in press)	6Z	PQ675710	PQ675749	PQ675744	PQ675734	PQ671902	PQ602464
		Zorotypidae	Spermozoros asymetricus				Brunei: Ulu Temburong	(Kočárková et al., in press; Kočárek et al., 2020; Kočárek & Horká, 2023b)	4Z	PQ675722	MN790592	ON807040	PQ675738	MN790617	ON811689
			Spermozoros medoensis				China: Tibet, Motuo County	(Ma et al., 2014)	N/A	NC_026077	NC_026077	KM246626	KM246627	NC_026077	N/A
			Spermozoros weiweii				Brunei: Ulu Temburong	(Kočárková et al., in press; Kočárek et al., 2020)	19Z	PQ675723	MN790591	PQ675746	PQ675739	MN790622	PQ602460
			Usazoros hubbardi	38	38	USA: South Carolina, 34.7153879N, 82.8411275W	USA: South Carolina	(Kočárková et al., in press; Kočárek & Horká, 2023b)	89Z	PQ675720	ON722350	ON807042	PQ675725	PQ671897	ON811691
			Zorotypus delamarei				Madagascar	(Kočárková et al., in press; Kočárek et al., 2020; Kočárek & Horká, 2023b)	71Z	PQ675721	MN790583	ON807041	PQ675724	MN790618	ON811690
			Zorotypus sp.1	22		Madacascar, Analamazaotra, 18°56'57.6"S, 48°25'36.9"E	Madacascar, Analamazaotra, 18°56'57.6"S, 48°25'36.9"E	THIS STUDY	118Z	XXX	XXX	N/A	XXX	XXX	XXX
			Zorotypus sp.2	44?		Madacascar, Ambohitantely, 18°11'44"S, 47°17'16"E	Madacascar, Ambohitantely, 18°11'44"S, 47°17'16"E	THIS STUDY	113Z	XXX	XXX	N/A	XXX	N/A	XXX
	Outgroups		Blattodea: Blattella germanica				N/A	(Svenson & Whiting, 2009; Legendre et al., 2008; Inward et al. 2007)	BL082	N/A	N/A	FJ806322	EU253813;FJ806519	N/A	DQ873952
			Blattodea: Gromphadorhina portentosa				N/A	(Whiting et al., 2003)	B01; N/A	N/A	N/A	AY121129	EF383626	AY121129	AY125216
			Blattodea: Hodotermes mossambicus				N/A	(Svenson & Whiting, 2009)	IS014	N/A	N/A	FJ806328	FJ806527	N/A	N/A
			Blattodea: Nasutitermes sp.				N/A	(Whiting et al., 2003)	IS06	N/A	N/A	AY121140	AY125280	N/A	AY125226
			Blattodea: Supella longipalpa				N/A	(Svenson & Whiting, 2004)	B05	N/A	N/A	EF383467	AY491210	N/A	AY491326
			Blattodea: Termes hispaniolae				N/A	(Svenson & Whiting, 2009)	IS191	N/A	N/A	FJ806335	FJ806533	N/A	N/A
			Dermaptera: Chelisoches morio				N/A	(Whiting et al., 2003)	DM12	N/A	N/A	AY121133	AY125273	N/A	AY125220
			Dermaptera: Forficula auricularia				United Kingdom; N/A	(Djernæs et al., 2015; von Reumont et al., 2009; Simon et al. 2010)	N/A	N/A	N/A	KF855834	EU426876	N/A	GU066905
			Dermaptera: Tagalina sp.				N/A	(Terry & Whiting, 2005)	ACDM014	N/A	N/A	AY521838	AY521756	N/A	AY521704
			Embioptera: Oligotoma nigra				N/A	(Whiting et al., 2003)	EB01	N/A	N/A	AY121134	AY125274	N/A	AY125221
			Embioptera: Teratembia sp.				N/A	(Whiting et al., 2003)	EB07	N/A	N/A	AY121135	AY125275	N/A	AY125222
			Grylloblattodea: Galloisiana nipponensis				Japan: Tochigi, Pref., Lake Chuzenji	(Jarvis & Whiting, 2006)	BYU_gb14.1	N/A	N/A	DQ457282	DQ457319	N/A	DQ457384
			Grylloblattodea: Grylloblattina djakonovi				Russia: Primorskii, Krai, Petrov Island	(Jarvis & Whiting, 2006)	BYU_gb15.1	N/A	N/A	DQ457284	DQ457321	N/A	DQ457386/
			Mantodea: Mantis religiosa				Ghana	(Svenson & Whiting, 2009)	MN247	N/A	N/A	FJ806432	FJ806632	N/A	FJ806794
			Mantodea: Statilia apicalis				Papua New Guinea	(Svenson & Whiting, 2009; Svenson & Whiting, 2004)	MN048	N/A	N/A	FJ806357	FJ806556	N/A	AY491371
			Mantophasmatodea: Sclerophasma paresisensis				Namibia: Kuduberg	(Jarvis & Whiting, 2006; Terry & Whiting, 2005)	BYU_mp01; BYU_ACMP001	N/A	N/A	DQ457302	AY521791	N/A	AY521712
			Mantophasmatodea: Tyrannophasma gladiator				Namibia, Brandberg	(Terry & Whiting, 2005)	BYU_ACMP002	N/A	N/A	AY521863	AY521792	N/A	AY521713
			Phasmatodea: Paraphasma rufipes				N/A	(Whiting et al., 2003)	WS11	N/A	N/A	AY121160	AY125300	N/A	AY125244
			Phasmatodea: Phyllium bioculatum				N/A	(Whiting et al., 2003)	WS12	N/A	N/A	AY121161	AY125301	N/A	AY125245
			Phasmatodea: Sceptrophasma langkawicensis				N/A	(Whiting et al., 2003)	WS26	N/A	N/A	AY121166	AY125306	N/A	AY125249
			Plecoptera: Isoperla davisi				N/A	(Whiting et al., 2003)	P38	N/A	N/A	AY121148	AY125288	N/A	AY125233
			Plecoptera: Nemoura cinerea				N/A	N/A	BYU_PL126	N/A	N/A	EF622738	EF622894	N/A	EF622605
			Plecoptera: Oemopteryx vanduzeea				N/A	(Terry & Whiting, 2005)	ACPL004	N/A	N/A	AY521879	AY521811	N/A	AY521725
			References
			Djernæs, M., Klass, K.-D., Eggleton, P., 2015. Identifying possible sister groups of Cryptocercidae+Isoptera: A combined molecular and morphological phylogeny of Dictyoptera. Molecular Phylogenetics and Evolution 84, 284–303. https://doi.org/10.1016/j.ympev.2014.08.019
			Inward, D., Beccaloni, G., Eggleton, P., 2007. Death of an order: a comprehensive molecular phylogenetic study confirms that termites are eusocial cockroaches. Biology Letters 3, 331–335. https://doi.org/10.1098/rsbl.2007.0102
			Jarvis, K.J., Whiting, M.F., 2006. Phylogeny and biogeography of ice crawlers (Insecta: Grylloblattodea) based on six molecular loci: Designating conservation status for Grylloblattodea species. Molecular Phylogenetics and Evolution 41, 222–237. https://doi.org/10.1016/j.ympev.2006.04.013
			Kočárek, P., Horká, I., 2023a. Cryptic diversity in Zoraptera: Latinozoros barberi (Gurney, 1938) is a complex of at least three species (Zoraptera: Spiralizoridae). PLoS ONE 18, e0280113. https://doi.org/10.1371/journal.pone.0280113
			Kočárek, P., Horká, I., 2023b. A new cryptic species of Brazilozoros Kukalova-Peck & Peck, 1993 from French Guiana (Zoraptera, Spiralizoridae). Zoosystema 45. https://doi.org/10.5252/zoosystema2023v45a6
			Kočárek, P., Horká, I., Kundrata, R., 2020. Molecular Phylogeny and Infraordinal Classification of Zoraptera (Insecta). Insects 11, 51. https://doi.org/10.3390/insects11010051
			Kočárková , I., Frolová, P., Kočárek, P., in press. A fossil-calibrated divergence times and historical biogeography of Zoraptera. Contributions to Zoology
			Legendre, F., Whiting, M.F., Bordereau, C., Cancello, E.M., Evans, T.A., Grandcolas, P., 2008. The phylogeny of termites (Dictyoptera: Isoptera) based on mitochondrial and nuclear markers: Implications for the evolution of the worker and pseudergate castes, and foraging behaviors. Molecular Phylogenetics and Evolution 48, 615–627. https://doi.org/10.1016/j.ympev.2008.04.017
			Ma, C., Wang, Y., Wu, C., Kang, L., Liu, C., 2014. The compact mitochondrial genome of Zorotypus medoensis provides insights into phylogenetic position of Zoraptera. BMC Genomics 15, 1156. https://doi.org/10.1186/1471-2164-15-1156
			Simon, S., Schierwater, B., Hadrys, H., 2010. On the value of Elongation factor-1α for reconstructing pterygote insect phylogeny. Molecular Phylogenetics and Evolution 54, 651–656. https://doi.org/10.1016/j.ympev.2009.09.029
			Svenson, G.J., Whiting, M.F., 2009. Reconstructing the origins of praying mantises (Dictyoptera, Mantodea): the roles of Gondwanan vicariance and morphological convergence. Cladistics 25, 468–514. https://doi.org/10.1111/j.1096-0031.2009.00263.x
			Svenson, G.J., Whiting, M.F., 2004. Phylogeny of Mantodea based on molecular data: evolution of a charismatic predator. Systematic Entomology 29, 359–370. https://doi.org/10.1111/j.0307-6970.2004.00240.x
			Terry, M.D., Whiting, M.F., 2005. Mantophasmatodea and phylogeny of the lower neopterous insects. Cladistics 21, 240–257. https://doi.org/10.1111/j.1096-0031.2005.00062.x
			von Reumont, B.M., Meusemann, K., Szucsich, N.U., Dell’Ampio, E., Gowri-Shankar, V., Bartel, D., Simon, S., Letsch, H.O., Stocsits, R.R., Luan, Y., Wägele, J., Pass, G., Hadrys, H., Misof, B., 2009. Can comprehensive background knowledge be incorporated into substitution models to improve phylogenetic analyses? A case study on major arthropod relationships. BMC Evol Biol 9, 119. https://doi.org/1…
