## Supplementary material for "Karyotype evolution of angel insects (Zoraptera)": Table S2

### Sheet: List1
Table S2: Genetic markers used in the time-calibrated phylogenetic analysis and their corresponding primers and PCR conditions.
Marker	Primer name	Primer sequence 5'→3'	PCR protocol	Primer reference
18S	eukA	AACCTGGTTGATCCTGCCAGT	3 min at 95 °C, 35x (30 s at 95 °C, 40 s at 53 °C, 2 min at 72 °C), 10 min at 72 °C	Katana et al. 2001
	eukB	TGATCCTTCTGCAGGTTCACCTACG
	1308-39R	CTCGTTCGTTAACGGAATTAACC
28S	zorF	GGTGGTAAACTCCATCTAAG	3 min at 95 °C, 35x (30 s at 94 °C, 40 s at 53 °C, 1 min at 72 °C), 7 min at 72 °C	Ma et al. 2014
	zorR	AGCACTGGGCAGAAATCACA
H3	H3AF	ATGGCTCGTACCAAGCAGACVGC	3 min at 94 °C, 33x (30 s at 94 °C, 30 s at 53 °C, 50 s at 72 °C), 3 min at 72 °C	Colgan et al. 2008
	H3AR	ATATCCTTRGGCATRATRGTGAC
COI	BF2	GCHCCHGAYATRGCHTTYCC	2,5 min at 94 °C, 40x (30 s at 90 °C , 1 min at 53 °C, 1 min at 72 °C), 10,5 min at 72 °C	Elbrecht & Leese 2017
	BR2	TCDGGRTGNCCRAARAAYCA
16S	ar	CGCCTGTTTATCAAAAACAT	3 min at 93 °C, 35x (30 s at 93 °C, 1 min at 53 °C, 1 min 15 s at 72 °C), 5 min at 72 °C	Palumbi et al. 2002
	br	CCGGTCTGAACTCAGATCACGT
12S	12SR-N-14594	AAACTAGGATTAGATACCC	3 min at 95 °C, 10x (30 s at 95 °C , 1 min at 50 °C, 1 min at 72°C), 25x (30 s at 95 °C , 1 min at 50 °C, 1 min at 72 °C), 7 min at 72 °C	Kambhampati & Smith 1995
	12SR-J-14199	TACTATGTTACGACTTAT
References
Colgan D.J., Hutchings P.A., Beacham E., 2008. Multi-gene analyses of the phylogenetic relationships among the Mollusca, Annelida, and Arthropoda. Zoological Studies 47: 338–351.
Elbrecht, V., & Leese, F. (2017). Validation and development of COI metabarcoding primers for freshwater macroinvertebrate bioassessment. Frontiers in Environmental Science, 5, 11.
Folmer O., Black M., Hoeh W., Lutz R., Vrijenhoek R., 1994. DNA primers for amplification of mitochondrial cytochrome c oxidase subunit I from diverse metazoan invertebrates. Molecular Marine Biology and Biotechnology 3: 294–299.
Geller J., Meyer C., Parker M., Hawk H., 2013. Redesign of PCR primers for mitochondrial cytochrome c oxidase subunit I for marine invertebrates and application in all-taxa biotic surveys. Molecular Ecology Resources 13: 851–861.
Kambhampati S., Smith P.T., 1995. PCR primers for the amplification of four insect mitochondrial gene fragments. Insect Molecular Biology 4(4): 233–236.
Katana A., Kwiatowski J., Spalik K., Zakryś B., Szalacha E., Szymańska H., 2001. Phylogenetic position of Koliella (Chlorophyta) as inferred from nuclear and chloroplast small subunit rDNA. Journal of Phycology 37(3): 443–451.
Ma C., Wang Y., Wu C., Kang L., Liu C., 2014. The compact mitochondrial genome of Zorotypus medoensis provides insights into phylogenetic position of Zoraptera. BMC Genomics 15(1): 1–14.
Palumbi S., Martin A., Romaro S., McMillan W.O., Stice L., Grabowski G., 2002. The simple fool’s guide to PCR. Version 2.0, October 29, University of Hawaii, Honolulu, 1–45.
